# A Notch-dependent transcriptional mechanism controls expression of temporal patterning factors in *Drosophila* medulla

**DOI:** 10.1101/2021.10.29.466469

**Authors:** Alokananda Ray, Xin Li

## Abstract

Temporal patterning is an important mechanism for generating a great diversity of neuron subtypes from a seemingly homogenous progenitor pool in both vertebrates and invertebrates. *Drosophila* neuroblasts are temporally patterned by sequentially expressed Temporal Transcription Factors (TTFs). These TTFs are proposed to form a transcriptional cascade based on mutant phenotypes, although direct transcriptional regulation between TTFs has not been verified in most cases. Furthermore, it is not known how the temporal transitions are coupled with the generation of the appropriate number of neurons at each stage. We use neuroblasts of the *Drosophila* optic lobe medulla to address these questions and show that the expression of TTFs Sloppy-paired 1/ 2 (Slp1/2) is directly regulated at the transcriptional level by two other TTFs and the cell-cycle dependent Notch signaling through two *cis*-regulatory elements. We also show that supplying constitutively active Notch can rescue the delayed transition into the Slp stage in cell cycle arrested neuroblasts. Our findings reveal a novel Notch-pathway dependent mechanism through which the cell cycle progression regulates the timing of a temporal transition within a TTF transcriptional cascade.
