## Supplementary Table 2 for "A Notch-dependent transcriptional mechanism controls expression of temporal patterning factors in *Drosophila* medulla"

### Sheet: slp220-FIMO-prediction
#pattern name	sequence name	start	stop	strand	score	p-value	q-value	matched sequence
flyfactorsurvey_Poxm_SOLEXA_5_FBgn0003129	Slp-220bp-ENHANCER	191	209	-	13.2626	3.91e-06	0.00158	TCACGGCTCAGTGGCCTTC
stark_YSAAGGWCRCHRM	Slp-220bp-ENHANCER	190	202	+	10.0306	8.71e-06	0.0036	CGAAGGCCACTGA
flyfactorsurvey_onecut_SOLEXA_FBgn0028996	Slp-220bp-ENHANCER	91	98	-	11.2647	2.18e-05	0.00902	CTTGATTA
flyfactorsurvey_retn_SANGER_5_FBgn0004795	Slp-220bp-ENHANCER	178	185	-	12.6931	2.18e-05	0.00812	AATCAAAC
selexconsensus_mirr	Slp-220bp-ENHANCER	22	36	-	10.9307	2.34e-05	0.00929	CAAAACATGTGAAAA
stark_TYAAGTGS	Slp-220bp-ENHANCER	94	101	+	14	2.94e-05	0.0122	TCAAGTGG
flyfactorsurvey_ey_SOLEXA_5_FBgn0005558	Slp-220bp-ENHANCER	188	212	+	10.101	3.97e-05	0.00884	TTCGAAGGCCACTGAGCCGTGAAAA
flyfactorsurvey_ey_SOLEXA_5_FBgn0005558	Slp-220bp-ENHANCER	82	106	+	9.81818	4.55e-05	0.00884	CTTTGCACGTAATCAAGTGGAAATG
flyfactorsurvey_lola_SOLEXA_5_FBgn0005630	Slp-220bp-ENHANCER	79	87	-	12.1633	5.62e-05	0.0221	GCAAAGCTC
flyfactorsurvey_Cf2_II_FlyReg_FBgn0000286	Slp-220bp-ENHANCER	128	135	-	12.6837	6.14e-05	0.0224	GTGTATAA
flyfactorsurvey_lola_PG_SANGER_2_5_FBgn0005630	Slp-220bp-ENHANCER	78	84	-	12.398	6.51e-05	0.0271	AAGCTCA
flyfactorsurvey_lola_SANGER_5_FBgn0005630	Slp-220bp-ENHANCER	79	85	-	13.2755	6.51e-05	0.0255	AAAGCTC
selexconsensus_tin	Slp-220bp-ENHANCER	94	100	-	12.8571	6.51e-05	0.0269	CACTTGA
stark_CACTTRA	Slp-220bp-ENHANCER	94	100	-	12.8571	6.51e-05	0.0269	CACTTGA
stark_CACATGT	Slp-220bp-ENHANCER	26	32	+	13.8571	6.51e-05	0.027	CACATGT
flyfactorsurvey_Hr39_SANGER_5_FBgn0261239	Slp-220bp-ENHANCER	190	199	-	10.4286	7.05e-05	0.0297	GTGGCCTTCG
stark_WCATTWMM	Slp-220bp-ENHANCER	100	107	-	11.7143	7.15e-05	0.0271	TCATTTCC
flyfactorsurvey_Eip74EF_FlyReg_FBgn0000567	Slp-220bp-ENHANCER	47	56	+	11.58	7.41e-05	0.0283	AATTCCGTTT
flyfactorsurvey_Sox14_SANGER_10_FBgn0005612	Slp-220bp-ENHANCER	29	39	+	10.4286	9.29e-05	0.0367	ATGTTTTGTTC
flyfactorsurvey_SuH_FlyReg_FBgn0004837	Slp-220bp-ENHANCER	19	32	+	1.7449	9.55e-05	0.0387	TAGTTTTCACATGT

### Sheet: slp-850-FIMO-prediction
#pattern name	sequence name	start	stop	strand	score	p-value	q-value	matched sequence
flyfactorsurvey_l_3_neo38_SANGER_2_5_FBgn0086910	slp-d5778-850bp	622	640	-	16.9798	9.43e-07	0.00154	AGGGAGGGGAGGGAGGGAG
transfac_pro_M00234	slp-d5778-850bp	352	364	+	16.102	3.07e-06	0.00512	ACTGTGGGAACTT
flyfactorsurvey_Hr83_SANGER_5_FBgn0037436	slp-d5778-850bp	288	301	-	15.3367	3.14e-06	0.00525	AAAGTCAACAAGGC
transfac_pro_M00093	slp-d5778-850bp	411	425	+	12.7921	6.59e-06	0.011	AGATAAACTAGTTGA
flyfactorsurvey_Kr_FlyReg_FBgn0001325	slp-d5778-850bp	527	536	-	13.0202	7.12e-06	0.0118	AAGGGGTTAA
jaspar_MA0085_1	slp-d5778-850bp	353	368	+	14.7143	7.14e-06	0.0119	CTGTGGGAACTTTGGA
flyfactorsurvey_crol_F7_16_SANGER_5_FBgn0020309	slp-d5778-850bp	621	635	+	11.2857	1.01e-05	0.00912	CCTCCCTCCCTCCCC
selexconsensus_vnd	slp-d5778-850bp	190	203	+	12.6768	1.03e-05	0.0172	ATGTTAAGTGTCTG
flyfactorsurvey_crol_F7_16_SANGER_5_FBgn0020309	slp-d5778-850bp	619	633	+	11.0102	1.12e-05	0.00912	TCCCTCCCTCCCTCC
stark_GAGGAAGC	slp-d5778-850bp	35	42	-	16.2857	1.21e-05	0.02	GAGGAAGC
flyfactorsurvey_Hr46_FlyReg_FBgn0000448	slp-d5778-850bp	324	333	+	15.102	1.23e-05	0.0201	ATTTGGGTTA
flyfactorsurvey_SuH_FlyReg_FBgn0004837	slp-d5778-850bp	351	364	-	10.1531	1.25e-05	0.0209	AAGTTCCCACAGTG
flyfactorsurvey_tll_NAR_FBgn0003720	slp-d5778-850bp	293	302	-	14.5102	1.25e-05	0.0208	CAAAGTCAAC
jaspar_MA0459_1	slp-d5778-850bp	293	302	-	14.5102	1.25e-05	0.0208	CAAAGTCAAC
flyfactorsurvey_Kr_NAR_FBgn0001325	slp-d5778-850bp	528	538	-	13.4388	1.29e-05	0.0213	TAAAGGGGTTA
jaspar_MA0452_1	slp-d5778-850bp	528	538	-	13.4388	1.29e-05	0.0213	TAAAGGGGTTA
flyfactorsurvey_sug_SOLEXA_5_FBgn0033782	slp-d5778-850bp	589	603	+	13.3367	1.34e-05	0.022	TTCGTTGGGGGTGAC
flyfactorsurvey_Lag1_SOLEXA_FBgn0040918	slp-d5778-850bp	455	464	+	12.2449	1.67e-05	0.028	CTACTAATTT
flyfactorsurvey_l_3_neo38_SOLEXA_2_5_FBgn0086910	slp-d5778-850bp	622	636	-	13.0918	1.7e-05	0.0194	AGGGGAGGGAGGGAG
transfac_pro_M00163	slp-d5778-850bp	736	750	+	11.898	1.71e-05	0.0275	CGAAACGCATCGAGA
flyfactorsurvey_CG7368_SOLEXA_2_5_FBgn0036179	slp-d5778-850bp	624	638	-	12.1939	1.72e-05	0.0143	GGAGGGGAGGGAGGG
flyfactorsurvey_gl_FlyReg_FBgn0004618	slp-d5778-850bp	461	472	+	13.604	1.77e-05	0.0293	ATTTAATGCATT
stark_RAAMGGRTTA	slp-d5778-850bp	528	537	-	7.93878	1.82e-05	0.0301	AAAGGGGTTA
stark_GCAGSTGK	slp-d5778-850bp	401	408	+	14.5714	1.98e-05	0.0327	GCAGCTGG
flyfactorsurvey_crol_F7_16_SANGER_5_FBgn0020309	slp-d5778-850bp	630	644	+	9.36735	2e-05	0.0109	CTCCCCTCCCTCTCC
flyfactorsurvey_CG7368_SOLEXA_2_5_FBgn0036179	slp-d5778-850bp	629	643	-	11.7551	2.13e-05	0.0143	GAGAGGGAGGGGAGG
flyfactorsurvey_br_Z3_FlyReg_FBgn0000210	slp-d5778-850bp	415	422	+	10.5686	2.18e-05	0.0362	AAACTAGT
flyfactorsurvey_sens_SOLEXA_5_FBgn0002573	slp-d5778-850bp	317	331	+	12.5051	2.45e-05	0.0407	TGCCGCGATTTGGGT
flyfactorsurvey_l_3_neo38_SOLEXA_2_5_FBgn0086910	slp-d5778-850bp	628	642	-	12.4388	2.53e-05	0.0194	AGAGGGAGGGGAGGG
flyfactorsurvey_Atf6_SANGER_5_FBgn0033010	slp-d5778-850bp	564	575	-	8.46939	2.56e-05	0.0417	GCTGCCGTGACC
flyfactorsurvey_CG3407_SANGER_2_5_FBgn0031573	slp-d5778-850bp	292	300	-	12.9286	2.59e-05	0.0436	AAGTCAACA
flyfactorsurvey_CG15696_SOLEXA_FBgn0038833	slp-d5778-850bp	798	805	+	11.1584	2.65e-05	0.0445	TTTAATTG
flyfactorsurvey_CG15696_Cell_FBgn0038833	slp-d5778-850bp	798	805	+	11.6238	2.65e-05	0.0442	TTTAATTG
flyfactorsurvey_CG34031_SOLEXA_FBgn0054031	slp-d5778-850bp	798	805	+	10.9208	2.65e-05	0.0446	TTTAATTG
flyfactorsurvey_Abd_A_FlyReg_FBgn0000014	slp-d5778-850bp	799	806	-	10.1287	2.65e-05	0.0437	TCAATTAA
flyfactorsurvey_ey_FlyReg_FBgn0005558	slp-d5778-850bp	72	89	-	0.642857	2.65e-05	0.0396	CACACACACAGGGCACAA
flyfactorsurvey_CG34031_Cell_FBgn0054031	slp-d5778-850bp	798	805	+	13.26	2.65e-05	0.0445	TTTAATTG
flyfactorsurvey_CG11617_SOLEXA_FBgn0031232	slp-d5778-850bp	472	479	+	8.76531	2.65e-05	0.0445	TTTTAACA
flyfactorsurvey_Slou_Cell_FBgn0002941	slp-d5778-850bp	798	805	+	11.6238	2.65e-05	0.0446	TTTAATTG
flyfactorsurvey_crol_F7_16_SANGER_5_FBgn0020309	slp-d5778-850bp	632	646	+	8.54082	2.68e-05	0.011	CCCCTCCCTCTCCGC
flyfactorsurvey_lola_PF_SANGER_5_FBgn0005630	slp-d5778-850bp	233	242	+	12.9694	2.87e-05	0.0473	CAACTCCGTC
flyfactorsurvey_Ets97D_SANGER_10_FBgn0004510	slp-d5778-850bp	791	799	-	12.1633	3.17e-05	0.0527	AACGGAAGC
flyfactorsurvey_CG7368_SOLEXA_2_5_FBgn0036179	slp-d5778-850bp	620	634	-	10.898	3.2e-05	0.0143	GGGAGGGAGGGAGGG
flyfactorsurvey_gsb_n_SOLEXA_5_FBgn0001147	slp-d5778-850bp	562	576	-	12.0642	3.22e-05	0.0536	AGCTGCCGTGACCAA
flyfactorsurvey_Espl_FlyReg_FBgn0000591	slp-d5778-850bp	73	84	+	8.5102	3.4e-05	0.0563	TGTGCCCTGTGT
flyfactorsurvey_prd_NAR_FBgn0003145	slp-d5778-850bp	562	572	+	12.3571	3.43e-05	0.0567	TTGGTCACGGC
flyfactorsurvey_CG31670_SOLEXA_5_FBgn0031375	slp-d5778-850bp	729	743	+	11.6633	3.47e-05	0.0569	TAAAAAGCGAAACGC
flyfactorsurvey_gsb_SOLEXA_5_FBgn0001148	slp-d5778-850bp	562	576	-	12.0612	3.48e-05	0.058	AGCTGCCGTGACCAA
flyfactorsurvey_her_SOLEXA_10_FBgn0001185	slp-d5778-850bp	310	324	-	11.2959	3.49e-05	0.0584	TCGCGGCAATGAGTA
flyfactorsurvey_CG7368_SOLEXA_2_5_FBgn0036179	slp-d5778-850bp	623	637	-	10.6837	3.53e-05	0.0143	GAGGGGAGGGAGGGA
flyfactorsurvey_l_3_neo38_SOLEXA_2_5_FBgn0086910	slp-d5778-850bp	618	632	-	11.8469	3.56e-05	0.0194	GAGGGAGGGAGGGAG
flyfactorsurvey_crol_F7_16_SANGER_5_FBgn0020309	slp-d5778-850bp	625	639	+	7.73469	3.56e-05	0.0116	CCTCCCTCCCCTCCC
flyfactorsurvey_Bap_SOLEXA_FBgn0004862	slp-d5778-850bp	192	199	+	11.8317	3.58e-05	0.0577	GTTAAGTG
flyfactorsurvey_lmd_SOLEXA_5_FBgn0039039	slp-d5778-850bp	589	603	+	11.949	3.63e-05	0.0597	TTCGTTGGGGGTGAC
flyfactorsurvey_CG14962_SANGER_5_FBgn0035407	slp-d5778-850bp	731	743	+	11.4286	3.84e-05	0.0639	AAAAGCGAAACGC
stark_RBYGTGRGAAMCB	slp-d5778-850bp	352	364	+	9.14286	3.9e-05	0.0652	ACTGTGGGAACTT
flyfactorsurvey_dsf_SANGER_5_FBgn0015381	slp-d5778-850bp	293	302	-	12.0408	4e-05	0.0662	CAAAGTCAAC
flyfactorsurvey_jim_SANGER_2_5_FBgn0027339	slp-d5778-850bp	295	305	-	10.3564	4.03e-05	0.0657	AAACAAAGTCA
flyfactorsurvey_CG8765_SANGER_5_FBgn0036900	slp-d5778-850bp	485	498	+	11.8384	4.19e-05	0.0695	AAGCTACACAAGCC
flyfactorsurvey_prd_SOLEXA_5_FBgn0003145	slp-d5778-850bp	562	575	+	11.9694	4.22e-05	0.0705	TTGGTCACGGCAGC
flyfactorsurvey_Adf1_FlyReg_FBgn0000054	slp-d5778-850bp	211	218	-	12.9082	4.27e-05	0.0714	CGGCTGCG
flyfactorsurvey_CG5669_SANGER_10_FBgn0039169	slp-d5778-850bp	599	613	-	10.0918	4.32e-05	0.0712	GGAGGGAGGAGTCAC
flyfactorsurvey_sob_SOLEXA_5_FBgn0004892	slp-d5778-850bp	789	802	+	11.7653	4.48e-05	0.0746	CTGCTTCCGTTTAA
jaspar_MA0454_1	slp-d5778-850bp	205	215	+	8.26531	4.74e-05	0.0786	CACAGTCGCAG
flyfactorsurvey_odd_NAR_FBgn0002985	slp-d5778-850bp	205	215	+	8.26531	4.74e-05	0.0796	CACAGTCGCAG
transfac_pro_M00120	slp-d5778-850bp	779	789	+	12.2857	4.85e-05	0.0807	TGAGAAAACGC
stark_MGAADMGAADMGAAD	slp-d5778-850bp	736	750	+	2.80612	4.85e-05	0.0498	CGAAACGCATCGAGA
flyfactorsurvey_Hr39_SANGER_5_FBgn0261239	slp-d5778-850bp	654	663	+	11.9388	4.9e-05	0.0824	TCGACCTTGT
flyfactorsurvey_CG11617_Cell_FBgn0031232	slp-d5778-850bp	472	479	+	12.7449	5.3e-05	0.0886	TTTTAACA
flyfactorsurvey_l_3_neo38_SANGER_2_5_FBgn0086910	slp-d5778-850bp	618	636	-	9.59596	5.34e-05	0.0437	AGGGGAGGGAGGGAGGGAG
flyfactorsurvey_CG33557_da_SANGER_5_FBgn0000413	slp-d5778-850bp	338	358	-	11.3571	5.51e-05	0.0909	CCACAGTGCGCACATACCCCA
flyfactorsurvey_CG33557_da_SANGER_5_FBgn0053557	slp-d5778-850bp	338	358	-	11.3571	5.51e-05	0.0911	CCACAGTGCGCACATACCCCA
flyfactorsurvey_rn_SANGER_10_FBgn0259172	slp-d5778-850bp	545	569	-	9.73737	5.52e-05	0.0594	GTGACCAAAAAAGGTAAAAGGATGC
flyfactorsurvey_CG5669_SOLEXA_5_FBgn0039169	slp-d5778-850bp	599	613	-	10.7449	5.56e-05	0.0924	GGAGGGAGGAGTCAC
flyfactorsurvey_CG3407_SOLEXA_2_5_FBgn0031573	slp-d5778-850bp	276	300	-	11.6837	5.68e-05	0.0926	AAGTCAACAAGGCAACGCCGTTCGA
flyfactorsurvey_Aef1_SANGER_5_FBgn0005694	slp-d5778-850bp	299	309	-	7.2551	5.9e-05	0.0949	GCAAAAACAAA
jaspar_MA0085_1	slp-d5778-850bp	83	98	+	7.62245	5.96e-05	0.0495	GTGTGTGAAACAAAAA
stark_MGAADMGAADMGAAD	slp-d5778-850bp	731	745	+	2.54082	6.18e-05	0.0498	AAAAGCGAAACGCAT
flyfactorsurvey_Poxn_SOLEXA_5_FBgn0003130	slp-d5778-850bp	564	572	+	11.5612	6.25e-05	0.105	GGTCACGGC
flyfactorsurvey_CG11085_Cell_FBgn0030408	slp-d5778-850bp	798	806	+	11.6566	6.27e-05	0.104	TTTAATTGA
flyfactorsurvey_CG33980_SOLEXA_2_0_FBgn0053980	slp-d5778-850bp	798	807	+	11.7129	6.3e-05	0.105	TTTAATTGAC
selexconsensus_vnd	slp-d5778-850bp	660	673	+	11.0505	6.4e-05	0.0534	TTGTCAAGTACCTT
flyfactorsurvey_HLHmgamma_SANGER_5_2_FBgn0002735	slp-d5778-850bp	661	667	+	13.051	6.51e-05	0.109	TGTCAAG
stark_WCYGGTTT	slp-d5778-850bp	13	20	+	13.7143	6.51e-05	0.108	TCTGGTTT
jaspar_MA0458_1	slp-d5778-850bp	300	310	+	11.596	6.74e-05	0.112	TTGTTTTTGCT
flyfactorsurvey_slp1_NAR_FBgn0003430	slp-d5778-850bp	300	310	+	11.596	6.74e-05	0.112	TTGTTTTTGCT
flyfactorsurvey_srp_FlyReg_FBgn0003507	slp-d5778-850bp	565	576	+	11.2041	6.82e-05	0.114	GTCACGGCAGCT
flyfactorsurvey_Bap_Cell_FBgn0004862	slp-d5778-850bp	191	200	+	12.1531	6.95e-05	0.115	TGTTAAGTGT
flyfactorsurvey_BH2_SOLEXA_FBgn0004854	slp-d5778-850bp	798	805	+	10.1089	7e-05	0.117	TTTAATTG
flyfactorsurvey_her_SANGER_10_FBgn0001185	slp-d5778-850bp	705	719	-	10.5918	7.14e-05	0.117	CCGCTGATGTGAGCC
flyfactorsurvey_rn_SANGER_10_FBgn0259172	slp-d5778-850bp	719	743	+	8.9899	7.47e-05	0.0594	GGATCGAAAATAAAAAGCGAAACGC
flyfactorsurvey_CG13424_Cell_FBgn0034520	slp-d5778-850bp	798	805	+	11.1683	7.48e-05	0.125	TTTAATTG
flyfactorsurvey_retn_SANGER_5_FBgn0004795	slp-d5778-850bp	797	804	-	11.5149	7.48e-05	0.123	AATTAAAC
flyfactorsurvey_NK7_1_Cell_FBgn0024321	slp-d5778-850bp	798	805	+	10.6436	7.48e-05	0.125	TTTAATTG
transfac_pro_M00455	slp-d5778-850bp	797	806	-	10.5545	7.64e-05	0.124	TCAATTAAAC
flyfactorsurvey_BH2_Cell_FBgn0004854	slp-d5778-850bp	798	806	+	11.2041	7.64e-05	0.128	TTTAATTGA
flyfactorsurvey_Med_FlyReg_FBgn0011655	slp-d5778-850bp	208	219	-	11.2959	7.67e-05	0.124	GCGGCTGCGACT
flyfactorsurvey_tll_FlyReg_FBgn0003720	slp-d5778-850bp	295	301	-	10.2871	7.93e-05	0.132	AAAGTCA
jaspar_MA0211_1	slp-d5778-850bp	193	199	+	12.9286	7.93e-05	0.131	TTAAGTG
stark_GCAGSTGK	slp-d5778-850bp	571	578	+	5.81633	8.01e-05	0.0661	GCAGCTGA
flyfactorsurvey_odd_NBT_2_5_FBgn0002985	slp-d5778-850bp	791	799	+	10.8776	8.14e-05	0.136	GCTTCCGTT
flyfactorsurvey_Blimp_1_SANGER_5_FBgn0035625	slp-d5778-850bp	29	40	-	6.7449	8.16e-05	0.134	GGAAGCGAAATC
flyfactorsurvey_Ets21c_SANGER_5_FBgn0005660	slp-d5778-850bp	791	799	+	11.0918	8.27e-05	0.138	GCTTCCGTT
flyfactorsurvey_cic_SANGER_5_FBgn0028386	slp-d5778-850bp	159	166	+	12.4286	8.3e-05	0.139	CTCATTGA
flyfactorsurvey_CG7368_SOLEXA_2_5_FBgn0036179	slp-d5778-850bp	616	630	-	8.70408	8.4e-05	0.0273	GGGAGGGAGGGAGTA
flyfactorsurvey_CG12361_SOLEXA_FBgn0250756	slp-d5778-850bp	798	805	+	10	8.53e-05	0.144	TTTAATTG
flyfactorsurvey_sr_SANGER_5_FBgn0003499	slp-d5778-850bp	623	636	-	10.1122	8.61e-05	0.0753	AGGGGAGGGAGGGA
flyfactorsurvey_odd_NBT_1_5_FBgn0002985	slp-d5778-850bp	791	799	+	11.2857	8.61e-05	0.143	GCTTCCGTT
flyfactorsurvey_pad_SANGER_5_FBgn0038418	slp-d5778-850bp	529	537	-	11.5102	8.61e-05	0.143	AAAGGGGTT
flyfactorsurvey_pfk_SANGER_5_FBgn0035405	slp-d5778-850bp	608	622	+	10.0918	8.62e-05	0.143	CCCTCCCGTACTCCC
flyfactorsurvey_CG7386_F10_12_SANGER_5_FBgn0035691	slp-d5778-850bp	433	440	-	11.3469	8.69e-05	0.0725	GTAAATGA
flyfactorsurvey_CG7386_F10_12_SANGER_5_FBgn0035691	slp-d5778-850bp	441	448	-	11.3469	8.69e-05	0.0725	GTAAATGA
flyfactorsurvey_Unc4_Cell_FBgn0024184	slp-d5778-850bp	798	805	+	11.7624	8.79e-05	0.147	TTTAATTG
stark_KVRKRNTCACTSRNTVHDB	slp-d5778-850bp	154	172	-	1.95918	8.81e-05	0.146	TTGGAATCAATGAGTCCAT
flyfactorsurvey_ERR_SANGER_5_FBgn0035849	slp-d5778-850bp	655	662	-	11.5714	8.92e-05	0.147	CAAGGTCG
flyfactorsurvey_sr_SANGER_5_FBgn0003499	slp-d5778-850bp	619	632	-	9.96939	9.14e-05	0.0753	GAGGGAGGGAGGGA
flyfactorsurvey_crol_F7_16_SANGER_5_FBgn0020309	slp-d5778-850bp	617	631	+	4.80612	9.33e-05	0.0254	ACTCCCTCCCTCCCT
jaspar_MA0049_1	slp-d5778-850bp	558	567	-	10.802	9.34e-05	0.153	GACCAAAAAA
transfac_pro_M00022	slp-d5778-850bp	558	567	-	10.802	9.34e-05	0.153	GACCAAAAAA
flyfactorsurvey_ftz_FlyReg_FBgn0001077	slp-d5778-850bp	800	807	-	9.47059	9.4e-05	0.156	GTCAATTA
flyfactorsurvey_sna_FlyReg_FBgn0003448	slp-d5778-850bp	697	706	-	10.9192	9.41e-05	0.153	CCACTTGTGT
flyfactorsurvey_CG11085_SOLEXA_FBgn0030408	slp-d5778-850bp	798	807	+	9.67327	9.47e-05	0.158	TTTAATTGAC
flyfactorsurvey_l_3_neo38_SOLEXA_2_5_FBgn0086910	slp-d5778-850bp	631	645	-	9.94898	9.59e-05	0.0393	CGGAGAGGGAGGGGA
jaspar_MA0171_1	slp-d5778-850bp	799	805	+	12	9.66e-05	0.162	TTAATTG
jaspar_MA0175_1	slp-d5778-850bp	799	805	+	11.1089	9.66e-05	0.161	TTAATTG
jaspar_MA0169_1	slp-d5778-850bp	799	805	+	11.6122	9.66e-05	0.162	TTAATTG
jaspar_MA0170_1	slp-d5778-850bp	799	805	+	10.198	9.66e-05	0.163	TTAATTG
flyfactorsurvey_Hmx_Cell_FBgn0085448	slp-d5778-850bp	799	805	+	12.3465	9.66e-05	0.161	TTAATTG
jaspar_MA0192_1	slp-d5778-850bp	799	805	+	12.3465	9.66e-05	0.161	TTAATTG
flyfactorsurvey_Hmx_SOLEXA_FBgn0085448	slp-d5778-850bp	799	805	+	11.2871	9.66e-05	0.162	TTAATTG
jaspar_MA0173_1	slp-d5778-850bp	190	196	-	12.4388	9.66e-05	0.163	TTAACAT
flyfactorsurvey_CG13424_SOLEXA_FBgn0034520	slp-d5778-850bp	799	805	+	10.9703	9.66e-05	0.161	TTAATTG
flyfactorsurvey_NK7_1_SOLEXA_FBgn0024321	slp-d5778-850bp	799	805	+	10.098	9.66e-05	0.162	TTAATTG
jaspar_MA0176_1	slp-d5778-850bp	799	805	+	10.9505	9.66e-05	0.162	TTAATTG
flyfactorsurvey_Tup_SOLEXA_FBgn0003896	slp-d5778-850bp	799	805	+	10.4752	9.66e-05	0.162	TTAATTG
flyfactorsurvey_CG32532_Cell_FBgn0052532	slp-d5778-850bp	799	805	+	11.1584	9.66e-05	0.161	TTAATTG
jaspar_MA0250_1	slp-d5778-850bp	799	805	+	11.9703	9.66e-05	0.162	TTAATTG
jaspar_MA0196_1	slp-d5778-850bp	799	805	+	10.9109	9.66e-05	0.162	TTAATTG
jaspar_MA0168_1	slp-d5778-850bp	799	805	+	11.1616	9.66e-05	0.162	TTAATTG
jaspar_MA0179_1	slp-d5778-850bp	799	805	+	11.1584	9.66e-05	0.161	TTAATTG
jaspar_MA0245_1	slp-d5778-850bp	799	805	+	10.7624	9.66e-05	0.163	TTAATTG
flyfactorsurvey_l_3_neo38_SANGER_2_5_FBgn0086910	slp-d5778-850bp	620	638	-	8.19192	9.69e-05	0.0529	GGAGGGGAGGGAGGGAGGG
flyfactorsurvey_Hnf4_SANGER_5_FBgn0004914	slp-d5778-850bp	810	817	+	11.3673	9.78e-05	0.163	TTGAACCC
flyfactorsurvey_brk_FlyReg_FBgn0024250	slp-d5778-850bp	644	651	-	11.0306	9.85e-05	0.166	GTGGCGCG
jaspar_MA0213_1	slp-d5778-850bp	644	651	-	11.0306	9.85e-05	0.166	GTGGCGCG
flyfactorsurvey_Hr46_FlyReg_FBgn0000448	slp-d5778-850bp	701	710	+	6.85714	9.92e-05	0.0812	AAGTGGCTCA
flyfactorsurvey_btd_NAR_FBgn0000233	slp-d5778-850bp	628	637	-	10.4592	9.93e-05	0.166	GAGGGGAGGG
flyfactorsurvey_CG32105_Cell_FBgn0052105	slp-d5778-850bp	798	806	+	11.0297	9.99e-05	0.165	TTTAATTGA
