## Supplementary Table 4 for "A Notch-dependent transcriptional mechanism controls expression of temporal patterning factors in *Drosophila* medulla"

### Sheet: Ey and SuH co-bound
Aats-gly
ab
Abl
Ac3
acal
acal-RA
ACC
AdamTS-A
Adf1
Adgf-A
Adgf-A2
Akap200
Alh
amn
Ankle2
ap
AP-1-2beta
apt
arg
Argk
arr
Asator
ase
ato
Atpalpha
ATPCL
Axn
B4
Bacc
Baldspot
bap
bi
bib
bip2
bou
br
brat
Brd
bru-3
Bx
Cad74A
CadN
caps
ced-6
CenG1A
CG10570
CG10585
CG10734
CG1103
CG1124
CG11251
CG11790
CG11791
CG11873
CG12054
CG12078
CG12567
CG12708
CG12910
CG12974
CG12991
CG13248
CG13319
CG13366
CG1340
CG13482
CG13624
CG13898
CG13905
CG13954
CG14115
CG14200
CG14234
CG14459
CG14478
CG14658
CG14659
CG14662
CG15042
CG15047
CG15172
CG15233
CG15343
CG15478
CG15599
CG1607
CG1632
CG16762
CG1677
CG16791
CG17300
CG17360
CG1888
CG1958
CG2003
CG2016
CG30286
CG30403
CG30497
CG31191
CG31368
CG3164
CG31709
CG31875
CG32099
CG32138
CG32181
CG32182
CG32264
CG32448
CG32676
CG32816
CG32983
CG33099
CG33275
CG3344
CG33723
CG3386
CG34057
CG34340
CG34355
CG34380
CG34460
CG3655
CG3797
CG3841
CG4161
CG42238
CG42492
CG42502
CG42684
CG42693
CG42747
CG42852
CG4293
CG43143
CG43245
CG43389
CG43867
CG44245
CG44439
CG4452
CG45050
CG45093
CG45186
CG45544
CG4747
CG4766
CG5103
CG5346
CG5621
CG6333
CG6353
CG6481
CG6812
CG6845
CG7387
CG7414
CG7560
CG7606
CG7692
CG7907
CG8036
CG8249
CG8281
CG8298
CG8509
CG9235
CG9323
CG9483
CG9650
CG9801
CG9821
CG9837
CG9839
CG9960
CHES-1-like
chinmo
chn
Cip4
cn
cni
cno
comm2
Corp
cos
CR13130
CR13130-RB
CR30009
CR30009-RA
CR30009-RB
CR30055
CR30055-RB
CR30055-RC
CR30055-RD
CR31044
CR31044-RA
CR31044-RB
CR31044-RC
CR31429
CR31429-RA
CR31429-RB
CR31429-RC
CR32111
CR32111-RC
CR32111-RD
CR32385
CR32385-RA
CR32730
CR32730-RA
CR32773
CR32773-RD
CR34052
CR34052-RB
CR34052-RC
CR43132
CR43132-RB
CR43285
CR43285-RB
CR43306
CR43306-RA
CR43309
CR43309-RA
CR43334
CR43334-RA
CR43334-RC
CR43372
CR43372-RA
CR43478
CR43478-RA
CR43483
CR43621
CR43621-RA
CR43621-RB
CR43626
CR43626-RA
CR43626-RB
CR43626-RC
CR43644
CR43644-RA
CR43650
CR43650-RA
CR43700
CR43700-RA
CR43713
CR43713-RA
CR43714
CR43714-RA
CR43751
CR43751-RB
CR43817
CR43817-RA
CR43838
CR43838-RA
CR43972
CR43973
CR43973-RA
CR44018
CR44018-RA
CR44033
CR44033-RA
CR44076
CR44076-RA
CR44077
CR44077-RA
CR44106
CR44106-RA
CR44106-RB
CR44124
CR44124-RB
CR44184
CR44184-RA
CR44189
CR44189-RA
CR44206
CR44206-RC
CR44206-RD
CR44268
CR44268-RA
CR44276
CR44276-RA
CR44281
CR44281-RA
CR44292
CR44292-RA
CR44340
CR44340-RA
CR44357
CR44357-RA
CR44357-RB
CR44357-RC
CR44373
CR44373-RA
CR44410
CR44410-RA
CR44411
CR44411-RA
CR44411-RB
CR44414
CR44414-RA
CR44445
CR44445-RA
CR44446
CR44446-RA
CR44462
CR44462-RA
CR44478
CR44478-RA
CR44542
CR44542-RA
CR44627
CR44627-RA
CR44710
CR44710-RA
CR44731
CR44731-RA
CR44737
CR44737-RA
CR44749
CR44749-RA
CR44751
CR44751-RA
CR44751-RB
CR44772
CR44772-RA
CR44799
CR44799-RA
CR44800
CR44800-RA
CR44828
CR44828-RA
CR44848
CR44848-RA
CR44856
CR44856-RA
CR44861
CR44861-RA
CR44862
CR44862-RA
CR44873
CR44873-RA
CR44941
CR44941-RA
CR44977
CR44977-RA
CR44993
CR44993-RA
CR45025
CR45025-RB
CR45037
CR45037-RA
CR45038
CR45038-RA
CR45039
CR45039-RA
CR45052
CR45052-RA
CR45054
CR45054-RB
CR45096
CR45096-RA
CR45111
CR45111-RA
CR45112
CR45112-RA
CR45128
CR45128-RA
CR45135
CR45135-RA
CR45196
CR45196-RA
CR45243
CR45243-RA
CR45246
CR45246-RA
CR45247
CR45247-RA
CR45260
CR45260-RA
CR45267
CR45267-RA
CR45277
CR45277-RA
CR45311
CR45311-RA
CR45319
CR45319-RB
CR45388
CR45388-RB
CR45411
CR45411-RA
CR45439
CR45439-RA
CR45440
CR45440-RA
CR45523
CR45523-RA
CR45523-RB
CR45524
CR45524-RA
CR45526
CR45526-RA
CR45550
CR45550-RA
CR45551
CR45551-RA
CR45557
CR45557-RA
CR45566
CR45566-RA
CR45569
CR45569-RA
CR45583
CR45583-RA
CR45595
CR45595-RA
CR45624
CR45624-RA
CR45641
CR45641-RA
CR45641-RB
CR45643
CR45643-RA
CR45643-RB
CR45644
CR45644-RA
CR45645
CR45645-RA
CR45668
CR45668-RA
CR45688
CR45688-RA
CR45889
CR45889-RA
CR45906
CR45906-RA
CR45973
CR45973-RA
CR45973-RB
CR45997
CR45997-RA
CR46000
CR46000-RA
CR46001
CR46001-RA
CR46035
CR46035-RA
CR46046
CR46046-RA
CR46056
CR46056-RA
CR46057
CR46057-RA
CR46083
CR46083-RA
CR46209
CR46209-RA
crc
csw
CTPsyn
CycA
CycE
CycG
Cyp4d20
D
dan
dap
Dark
Df31
dia
Diap1
Dic61B
DIP-eta
Dl
Dpit47
dpn
Dredd
Drl-2
drm
Dscam1
Dscam2
Dup99B
E2f1
Eaat1
ebd1
EcR
Egfr
eIF5B
Eip75B
Elba2
emc
ena
erm
esg
E(spl)m3-HLH
E(spl)m8-HLH
E(spl)mbeta-HLH
E(spl)mdelta-HLH
E(spl)mgamma-HLH
Ets65A
ey
eya
fas
Fdx1
fend
Fer2
fj
fng
foxo
fra
fz
fz2
fzy
Gad1
Galphaf
Galphai
gcm
Glut1
Glycogenin
gukh
ham
hdc
hdly
heph
Hers
HLH4C
HmgD
hng2
hng3
Hs6st
Hsc70-4
Hsp27
hth
Ilp6
Imp
inaD
InR
insb
insv
Inx3
jar
jigr1
jing
kay
Kdm4B
kek5
ken
kirre
klar
Klp67A
klu
knrl
KP78a
KP78b
Kr-h1
ksh
l(3)neo38
lbk
Lim1
Lim3
lin-28
lobo
lola
lov
LRP1
LS2
mamo
mbc
mbl
MED24
Mes2
mew
Mi-2
mino
mir-184
mir-279
mir-282
mir-92a
mira
mld
Mlp84B
mnd
Mnt
Moe
Mondo
mrj
mRpL30
msi
msn
Mtpalpha
Mur2B
N
nan
NAT1
ND-15
nerfin-1
neur
nkd
Nrg
Nrt
Nrx-IV
numb
Nup44A
Nup98-96
Oaz
Obp99d
ogre
olf413
Oli
opa
Optix
Orct2
osa
p
p130CAS
pan
pbl
Pdk1
pdm2
pdm3
Pfrx
Pgk
ph-d
phl
ph-p
pico
pip
pk
plum
pncr013:4
pncr013:4-RA
pncr013:4-RC
pncr013:4-RD
pncr013:4-RE
pnt
pnut
pont
Pp2C1
PRAS40
pros
PsGEF
psq
ptc
Ptp61F
Ptx1
pum
px
pyd
pyr
pzg
qkr54B
rap
RapGAP1
RasGAP1
rdx
RhoGEF3
robl
robo2
RpL4
Rx
S
sba
sbb
sd
Sema-1a
Ser
Sgs5
sick
sim
simj
Sin3A
siz
skd
SKIP
sli
slp2
sna
Snapin
snoRNA:CG31191-a
snoRNA:lola-a
snoRNA:lola-b
snoRNA:lola-c
snoRNA:lola-d
snoRNA:Or-aca3
snRNA:U1:95Cb
snRNA:U1:95Cc
Socs36E
Sox21b
SoYb
SP1173
spg
spi
sprt
ssp3
stg
sug
su(sable)
Sxl
Syp
Sytbeta
Syx5
Takl1
tap
tara
TBPH
Tcp-1eta
tefu
Tet
Tim17b2
Tis11
tna
Tom
Traf4
trbd
trbl
Trim9
tRNA:CR30238
tRNA:CR30239
tRNA:CR30240
tRNA:CR30506
tRNA:CR31942
tRNA:CR32126
tRNA:CR32128
tRNA:CR32129
tRNA:M-i:61D
tRNA:Y1:85Aa
ttk
tun
tup
Ugt37b1
Unc-115a
unc-5
uzip
vfl
vri
wake
wdp
ymp
zfh2

### Sheet: Uniquely-Ey-bound-genes
aay
AcCoAS
acj6
ade3
AdSS
alpha-Man-Ia
Amnionless
Amun
AnxB11
aop
arm
Arr2
asf1
Atg5
atl
babos
baz
beat-Ic
bif
Blimp-1
BM-40-SPARC
boi
C15
can
CAP
cato
Ccp84Ab
Cdep
CG10268
CG10602
CG11085
CG11357
CG11374
CG1172
CG11920
CG12204
CG12362
CG1299
CG13085
CG13245
CG13305
CG13321
CG1371
CG13784
CG13917
CG13955
CG14635
CG14710
CG15429
CG15475
CG16771
CG17271
CG17272
CG17724
CG17999
CG2371
CG2841
CG2854
CG2909
CG30419
CG30493
CG30496
CG31053
CG3107
CG31820
CG31908
CG3224
CG32532
CG32803
CG32944
CG33017
CG33307
CG33463
CG33671
CG33672
CG33792
CG33795
CG34038
CG34039
CG3408
CG34163
CG34172
CG34217
CG34250
CG34362
CG34371
CG34396
CG34428
CG34459
CG3625
CG3638
CG3835
CG3862
CG3967
CG4080
CG42353
CG42354
CG42389
CG42663
CG42674
CG42758
CG42853
CG43110
CG43116
CG4328
CG43816
CG43844
CG5087
CG5114
CG5254
CG5273
CG5500
CG6330
CG6678
CG6870
CG6950
CG6959
CG6961
CG7320
CG7337
CG7971
CG7974
CG7991
CG8111
CG8314
CG8320
CG8343
CG8750
CG8757
CG8786
CG8963
CG9021
CG9175
CG9380
CheB98a
chic
chm
cindr
CkIalpha
cnc
Con
COX5A
CR32218
CR32218-RA
CR33218
CR33218-RC
CR33218-RD
CR42657
CR42657-RB
CR42858
CR42858-RA
CR43151
CR43151-RB
CR43297
CR43297-RA
CR43304
CR43304-RA
CR43491
CR43491-RA
CR43643
CR43643-RA
CR43650-RB
CR43837
CR43837-RA
CR43837-RB
CR43857
CR43857-RA
CR43857-RB
CR43917
CR43917-RA
CR43950
CR43950-RB
CR43951
CR43951-RA
CR43990
CR43990-RA
CR44016
CR44016-RA
CR44032
CR44032-RB
CR44175
CR44175-RA
CR44175-RB
CR44175-RC
CR44204
CR44204-RB
CR44272
CR44272-RA
CR44275
CR44275-RA
CR44306
CR44306-RA
CR44308
CR44308-RA
CR44390
CR44390-RA
CR44390-RC
CR44531
CR44531-RA
CR44543
CR44543-RA
CR44568
CR44568-RA
CR44586
CR44586-RA
CR44634
CR44634-RA
CR44635
CR44635-RA
CR44636
CR44636-RA
CR44667
CR44667-RA
CR44699
CR44699-RA
CR44700
CR44700-RA
CR44730
CR44730-RA
CR44764
CR44764-RA
CR44766
CR44766-RA
CR44766-RB
CR44773
CR44773-RA
CR44844
CR44844-RA
CR44852
CR44852-RA
CR44854
CR44854-RA
CR44886
CR44886-RA
CR44909
CR44909-RA
CR44983
CR44983-RA
CR44987
CR44987-RA
CR44987-RB
CR44989
CR44989-RA
CR45097
CR45097-RA
CR45115
CR45115-RA
CR45115-RB
CR45153
CR45153-RA
CR45224
CR45224-RA
CR45366
CR45366-RA
CR45430
CR45430-RA
CR45431
CR45431-RA
CR45484
CR45484-RA
CR45484-RB
CR45564
CR45564-RA
CR45565
CR45565-RA
CR45618
CR45618-RA
CR45658
CR45658-RA
CR45695
CR45695-RA
CR45698
CR45698-RA
CR45835
CR45835-RA
CR45874
CR45874-RA
CR45929
CR45929-RA
CR45998
CR45998-RA
CR45998-RB
CR46003
CR46003-RA
CR46004
CR46004-RA
CR46004-RB
CR46009
CR46009-RA
CR46010
CR46010-RA
CR46111
CR46111-RA
CR46145
CR46145-RA
CR46200
CR46200-RA
CR46215
CR46215-RA
CR46262
CR46262-RA
CR46263
CR46263-RA
CR46266
CR46266-RA
CR46266-RB
crol
Ctr1A
CycB
dbr
dgt2
Dic3
DNApol-epsilon58
dock
DOR
drl
ds
Dtg
Edem1
egr
Ehbp1
elav
Ent1
escl
E(spl)m4-BFM
E(spl)m5-HLH
E(spl)malpha-BFM
eve
ex
FER
fred
Gadd34
galectin
Gug
hang
hbn
HGTX
hiw
Hmx
how
HPS4
iab-8
iab-8-RC
iab-8-RD
iab-8-RJ
iab-8-RK
iab-8-RL
ico
insc
Inx2
Jupiter
kkv
klg
Klp64D
kn
Kr
ktub
l(2)37Cg
l(3)05822
l(3)76BDm
Lac
Lam
lama
lbl
lilli
loco
LRR
mael
Map205
Mbs
mip130
mir-133
mir-997-1
Mmp2
mod(mdg4)
mRpL13
mRpL2
mRpS23
msb1l
Mst85C
muskelin
myo
nab
NaPi-III
Ncc69
ND-B14.7
nej
NetB
Nmdmc
Nop60B
ocm
Oscillin
otk
Pax
Pcp
Pex11
Pex7
PH4alphaEFB
pncr002:3R
pncr002:3R-RA
pre-mod(mdg4)-AA
pre-mod(mdg4)-N
pre-mod(mdg4)-O
prtp
pst
Rap2l
ras
Rb97D
Rbcn-3B
Rel
rgr
RhoGAP19D
RhoGAP71E
RhoGEF2
rin
ro
robls54B
Roc2
rost
RpL39
RpS20
RpS9
S6KL
salr
sc
scro
Sec63
seq
shep
Sidpn
Skeletor
sktl
slp1
smg
Smr
snoRNA:Me28S-A2634c
snoRNA:Me28S-G1083d
snoRNA:Or-CD9a
snoRNA:Or-CD9b
snoRNA:Psi18S-1295
snoRNA:Psi28S-2562
snRNA:U4:38AB
sns
so
Sox102F
Sox21a
Sp1
spdo
spen
Spn
Spn43Aa
spt4
spz5
stai
stan
stl
Su(Tpl)
Su(var)3-3
swi2
Teh1
tey
TfAP-2
tld
tok
Tollo
Tomosyn
Treh
trh
trn
tRNA:CR31130
tRNA:CR32127
tRNA:CR32420
tRNA:CR32421
tRNA:G3:35Ba
tRNA:G3:35Bb
tRNA:G3:35Bd
tRNA:G3:35Be
tRNA:R2:42Aa
trx
tsh
Tsp68C
Ufd1-like
Uhg7
Uhg7-RA
Unc-76
UQCR-Q
VGlut
vn
Vsx1
Vsx2
wdn
wor
wry
Wsck
Xrp1
yki
zuc

### Sheet: Uniquely-Su(H)-bound-genes
5PtaseI
Aats-val
Act5C
ago
Ak6
APC7
Appl
Aps
Asph
bai
ban
bbx
bdg
bon
boss
Bro
C3G
calypso
Cbl
Cdk12
CG10195
CG10654
CG10939
CG11068
CG11138
CG11191
CG11226
CG1142
CG11448
CG11550
CG11566
CG11825
CG12253
CG12384
CG12496
CG12502
CG12535
CG12768
CG13029
CG1324
CG13577
CG13603
CG13807
CG13896
CG13920
CG13921
CG14506
CG14694
CG14853
CG15027
CG15365
CG15446
CG15601
CG15676
CG15717
CG1620
CG16833
CG16989
CG1703
CG17118
CG17265
CG17681
CG17734
CG1806
CG1815
CG1983
CG2157
CG2217
CG2247
CG3061
CG31115
CG31140
CG31638
CG32037
CG32152
CG32243
CG32298
CG32299
CG32365
CG32521
CG32638
CG32719
CG32795
CG33474
CG33932
CG34056
CG34126
CG34293
CG34310
CG3505
CG3587
CG3645
CG3744
CG3764
CG3902
CG3919
CG3939
CG4159
CG4164
CG42260
CG42507
CG42666
CG42740
CG42787
CG42837
CG43138
CG43448
CG43658
CG43678
CG44242
CG44243
CG45088
CG4511
CG45428
CG4562
CG4570
CG4585
CG4882
CG5151
CG5194
CG5214
CG5599
CG5808
CG6118
CG6191
CG6324
CG6340
CG6422
CG6650
CG6750
CG6999
CG7033
CG7120
CG7600
CG7900
CG8177
CG8353
CG8360
CG8370
CG8372
CG8611
CG8892
CG9220
CG9281
CG9548
CG9667
CkIIalpha-i3
Coop
CoRest
cort
COX8
CR31451
CR31451-RC
CR31451-RD
CR42719
CR42719-RB
CR42848
CR42848-RC
CR43080
CR43211
CR43247
CR43247-RB
CR43258
CR43258-RA
CR43258-RB
CR43334-RB
CR43424
CR43424-RA
CR43426
CR43426-RA
CR43432
CR43432-RA
CR43432-RB
CR43498
CR43498-RA
CR43723
CR43723-RA
CR43723-RB
CR43724
CR43724-RA
CR43724-RB
CR43862
CR43862-RA
CR43889
CR43889-RA
CR44053
CR44053-RA
CR44209
CR44209-RA
CR44293
CR44293-RA
CR44331
CR44331-RA
CR44331-RB
CR44363
CR44363-RA
CR44529
CR44529-RA
CR44596
CR44596-RA
CR44655
CR44655-RA
CR44725
CR44725-RA
CR44740
CR44740-RA
CR44762
CR44762-RA
CR44763
CR44763-RA
CR44885
CR44885-RA
CR44924
CR44924-RA
CR44999
CR44999-RA
CR45040
CR45040-RA
CR45148
CR45148-RA
CR45233
CR45233-RA
CR45250
CR45250-RA
CR45377
CR45377-RA
CR45412
CR45412-RA
CR45449
CR45449-RA
CR45450
CR45450-RA
CR45478
CR45478-RA
CR45501
CR45501-RA
CR45576
CR45576-RA
CR45611
CR45611-RA
CR45612
CR45612-RA
CR45674
CR45674-RA
CR45815
CR45815-RA
CR45815-RB
CR45911
CR45911-RA
CR45911-RB
CR45919
CR45919-RA
CR46096
CR46096-RA
CR46110
CR46110-RA
CR46220
CR46220-RA
crq
Cul5
cup
Cyp301a1
Cyp6d5
Cyt-b5
Dad
Dhc36C
Dll
dnc
dos
Dpy-30L1
Drat
dve
east
ecd
edl
Ef1alpha48D
egl
endos
epsilonCOP
Ero1L
E(spl)m2-BFM
E(spl)m7-HLH
fand
FASN1
FASN2
Fcp3C
FeCH
flfl
Gie
gish
grh
gro
gsb-n
GstD2
GstD3
GstD4
HmgZ
HnRNP-K
Hr4
Hsp23
hydra
hyx
ix
jim
Kal1
Kaz-m1
kdn
kis
l(1)G0156
l(1)G0320
l(1)sc
l(2)03659
l(3)L1231
larp
lid
mas
Mekk1
MFS10
mir-13b-2
mir-2496
mir-2c
Mlc2
Mppe
mthl5
Mtr3
mub
Myo81F
NC2alpha
ND-MWFE
Neu2
Nf1
NijB
noi
nolo
Nrk
nrv2
Nup107
Ocho
omd
otk2
oxt
p38a
p38c
parvin
path
Pc
PCB
PHDP
phyl
pigs
piwi
pod1
Ppa
ppk31
Prp3
Prx2540-1
ptip
Ptp10D
Ptp99A
puc
put
Rab26
Rab8
rad
Rbf
RecQ4
repo
Ret
retn
Rh4
rho-4
RhoGAP100F
Ric
robo1
RpL8
Rpn10
Rpp20
Rpp30
RpS28b
Saf-B
SAK
san
scaRNA:MeU5-C46
Sec16
sgg
shn
sinah
slgA
Slimp
slv
snmRNA:204
snmRNA:204-RA
snoRNA:Me28S-A1322
Sox14
Spn27A
spn-D
spri
sqd
sr
Sr-CIII
Ssb-c31a
stg1
stwl
sty
sut1
tbrd-2
Ten-a
tkv
Tm1
TppII
Trl
tRNA:CR32460
tRNA:V3b:84Dc
Tsp26A
Ube3a
unc-119
unpg
Usp10
Vha26
VhaM9.7-b
vih
vnd
waw
wnd
Wnt4
y
yuri
zfh1
