## Supplementary Table 5 for "A Notch-dependent transcriptional mechanism controls expression of temporal patterning factors in *Drosophila* medulla"

### Sheet: Ey and Su(H) co-bound
DAVID analysis og genes bound byboth Su(H) and Ey: Some enriched biological processes or pathways
N pathway
ID	Gene Name	Species
34170	A kinase anchor protein 200(Akap200)	Drosophila melanogaster
45821	Abl tyrosine kinase(Abl)	Drosophila melanogaster
43565	Axin(Axn)	Drosophila melanogaster
32846	Beadex(Bx)	Drosophila melanogaster
39620	Bearded(Brd)	Drosophila melanogaster
33343	Chronologically inappropriate morphogenesis(chinmo)	Drosophila melanogaster
34924	Cyclin E(CycE)	Drosophila melanogaster
43724	Cyclin G(CycG)	Drosophila melanogaster
43161	Enhancer of split m8, helix-loop-helix(E(spl)m8-HLH)	Drosophila melanogaster
43152	Enhancer of split mbeta, helix-loop-helix(E(spl)mbeta-HLH)	Drosophila melanogaster
43150	Enhancer of split mdelta, helix-loop-helix(E(spl)mdelta-HLH)	Drosophila melanogaster
43151	Enhancer of split mgamma, helix-loop-helix(E(spl)mgamma-HLH)	Drosophila melanogaster
37455	Epidermal growth factor receptor(Egfr)	Drosophila melanogaster
41840	Heat shock protein cognate 4(Hsc70-4)	Drosophila melanogaster
42549	Insulin-like receptor(InR)	Drosophila melanogaster
31331	Mnt(Mnt)	Drosophila melanogaster
39873	Neurotactin(Nrt)	Drosophila melanogaster
31293	Notch(N)	Drosophila melanogaster
43275	Serrate(Ser)	Drosophila melanogaster
3772180	Sex lethal(Sxl)	Drosophila melanogaster
36382	Sin3A(Sin3A)	Drosophila melanogaster
33281	Star(S)	Drosophila melanogaster
37781	TAR DNA-binding protein-43 homolog(TBPH)	Drosophila melanogaster
35509	apterous(ap)	Drosophila melanogaster
31379	bifid(bi)	Drosophila melanogaster
34330	big brain(bib)	Drosophila melanogaster
40620	canoe(cno)	Drosophila melanogaster
36678	charlatan(chn)	Drosophila melanogaster
35800	deadpan(dpn)	Drosophila melanogaster
326152	earmuff(erm)	Drosophila melanogaster
37201	enabled(ena)	Drosophila melanogaster
34903	escargot(esg)	Drosophila melanogaster
38091	extra macrochaetae(emc)	Drosophila melanogaster
43812	eyeless(ey)	Drosophila melanogaster
37089	four-jointed(fj)	Drosophila melanogaster
36377	frazzled(fra)	Drosophila melanogaster
40314	fringe(fng)	Drosophila melanogaster
45307	frizzled(fz)	Drosophila melanogaster
35135	hamlet(ham)	Drosophila melanogaster
36967	insensible(insb)	Drosophila melanogaster
33441	insensitive(insv)	Drosophila melanogaster
43093	jing interacting gene regulatory 1(jigr1)	Drosophila melanogaster
39228	klumpfuss(klu)	Drosophila melanogaster
44548	longitudinals lacking(lola)	Drosophila melanogaster
44030	misshapen(msn)	Drosophila melanogaster
43087	musashi(msi)	Drosophila melanogaster
44786	nervous fingers 1(nerfin-1)	Drosophila melanogaster
41085	neuralized(neur)	Drosophila melanogaster
34263	numb(numb)	Drosophila melanogaster
43769	pangolin(pan)	Drosophila melanogaster
35851	patched(ptc)	Drosophila melanogaster
37573	plexus(px)	Drosophila melanogaster
42757	pointed(pnt)	Drosophila melanogaster
41062	polychaetoid(pyd)	Drosophila melanogaster
BIOGRID interactions: Hairless
34170	A kinase anchor protein 200(Akap200)	Drosophila melanogaster
45821	Abl tyrosine kinase(Abl)	Drosophila melanogaster
43565	Axin(Axn)	Drosophila melanogaster
32846	Beadex(Bx)	Drosophila melanogaster
39620	Bearded(Brd)	Drosophila melanogaster
33343	Chronologically inappropriate morphogenesis(chinmo)	Drosophila melanogaster
34924	Cyclin E(CycE)	Drosophila melanogaster
43724	Cyclin G(CycG)	Drosophila melanogaster
43161	Enhancer of split m8, helix-loop-helix(E(spl)m8-HLH)	Drosophila melanogaster
43152	Enhancer of split mbeta, helix-loop-helix(E(spl)mbeta-HLH)	Drosophila melanogaster
43150	Enhancer of split mdelta, helix-loop-helix(E(spl)mdelta-HLH)	Drosophila melanogaster
43151	Enhancer of split mgamma, helix-loop-helix(E(spl)mgamma-HLH)	Drosophila melanogaster
37455	Epidermal growth factor receptor(Egfr)	Drosophila melanogaster
41840	Heat shock protein cognate 4(Hsc70-4)	Drosophila melanogaster
42549	Insulin-like receptor(InR)	Drosophila melanogaster
31331	Mnt(Mnt)	Drosophila melanogaster
39873	Neurotactin(Nrt)	Drosophila melanogaster
31293	Notch(N)	Drosophila melanogaster
43275	Serrate(Ser)	Drosophila melanogaster
3772180	Sex lethal(Sxl)	Drosophila melanogaster
36382	Sin3A(Sin3A)	Drosophila melanogaster
33281	Star(S)	Drosophila melanogaster
37781	TAR DNA-binding protein-43 homolog(TBPH)	Drosophila melanogaster
35509	apterous(ap)	Drosophila melanogaster
31379	bifid(bi)	Drosophila melanogaster
34330	big brain(bib)	Drosophila melanogaster
40620	canoe(cno)	Drosophila melanogaster
36678	charlatan(chn)	Drosophila melanogaster
35800	deadpan(dpn)	Drosophila melanogaster
326152	earmuff(erm)	Drosophila melanogaster
37201	enabled(ena)	Drosophila melanogaster
34903	escargot(esg)	Drosophila melanogaster
38091	extra macrochaetae(emc)	Drosophila melanogaster
43812	eyeless(ey)	Drosophila melanogaster
37089	four-jointed(fj)	Drosophila melanogaster
36377	frazzled(fra)	Drosophila melanogaster
40314	fringe(fng)	Drosophila melanogaster
45307	frizzled(fz)	Drosophila melanogaster
35135	hamlet(ham)	Drosophila melanogaster
36967	insensible(insb)	Drosophila melanogaster
33441	insensitive(insv)	Drosophila melanogaster
43093	jing interacting gene regulatory 1(jigr1)	Drosophila melanogaster
39228	klumpfuss(klu)	Drosophila melanogaster
44548	longitudinals lacking(lola)	Drosophila melanogaster
44030	misshapen(msn)	Drosophila melanogaster
43087	musashi(msi)	Drosophila melanogaster
44786	nervous fingers 1(nerfin-1)	Drosophila melanogaster
41085	neuralized(neur)	Drosophila melanogaster
34263	numb(numb)	Drosophila melanogaster
43769	pangolin(pan)	Drosophila melanogaster
35851	patched(ptc)	Drosophila melanogaster
37573	plexus(px)	Drosophila melanogaster
42757	pointed(pnt)	Drosophila melanogaster
41062	polychaetoid(pyd)	Drosophila melanogaster
45343	prickle(pk)	Drosophila melanogaster
40351	putzig(pzg)	Drosophila melanogaster
32536	scalloped(sd)	Drosophila melanogaster
43466	string(stg)	Drosophila melanogaster
43999	tribbles(trbl)	Drosophila melanogaster

### Sheet: Ey only
DAVID analysis of genes bound uniquely by Ey: Some enriched biological processes or pathways
Axon guidance
ID	Gene Name	Species
41118	FER tyrosine kinase(FER)	Drosophila melanogaster
38012	Kruppel(Kr)	Drosophila melanogaster
32400	Netrin-B(NetB)	Drosophila melanogaster
47080	abnormal chemosensory jump 6(acj6)	Drosophila melanogaster
34945	beaten path Ic(beat-Ic)	Drosophila melanogaster
32119	bifocal(bif)	Drosophila melanogaster
31229	brother of ihog(boi)	Drosophila melanogaster
44355	derailed(drl)	Drosophila melanogaster
33262	dreadlocks(dock)	Drosophila melanogaster
32429	highwire(hiw)	Drosophila melanogaster
36283	off-track(otk)	Drosophila melanogaster
43873	raspberry(ras)	Drosophila melanogaster
38350	spatzle 5(spz5)	Drosophila melanogaster
44205	split ends(spen)	Drosophila melanogaster
36125	starry night(stan)	Drosophila melanogaster
42944	tolkin(tok)	Drosophila melanogaster
Hippo pathway
ID	Gene Name	Species
46156	Grunge(Gug)	Drosophila melanogaster
32703	bazooka(baz)	Drosophila melanogaster
33245	dachsous(ds)	Drosophila melanogaster
36054	eiger(egr)	Drosophila melanogaster
33218	expanded(ex)	Drosophila melanogaster
33613	friend of echinoid(fred)	Drosophila melanogaster
35430	teashirt(tsh)	Drosophila melanogaster
38657	vein(vn)	Drosophila melanogaster
37851	yorkie(yki)	Drosophila melanogaster
ras oncogene
ID	Gene Name	Species
43654	CIN85 and CD2AP related(cindr)	Drosophila melanogaster
37873	Nucleolar protein at 60B(Nop60B)	Drosophila melanogaster
36915	Rho guanine nucleotide exchange factor 2(RhoGEF2)	Drosophila melanogaster
39567	Sox21a(Sox21a)	Drosophila melanogaster
40171	Su(Tpl)(Su(Tpl))	Drosophila melanogaster
33392	anterior open(aop)	Drosophila melanogaster
32703	bazooka(baz)	Drosophila melanogaster
42743	cap-n-collar(cnc)	Drosophila melanogaster
33834	chickadee(chic)	Drosophila melanogaster
31118	deep orange(dor)	Drosophila melanogaster
34610	dim gamma-tubulin 2(dgt2)	Drosophila melanogaster
33262	dreadlocks(dock)	Drosophila melanogaster
36054	eiger(egr)	Drosophila melanogaster
33496	lilliputian(lilli)	Drosophila melanogaster
42672	locomotion defects(loco)	Drosophila melanogaster
49228	modifier of mdg4(mod(mdg4))	Drosophila melanogaster
47998	rasputin(rin)	Drosophila melanogaster
44205	split ends(spen)	Drosophila melanogaster
38657	vein(vn)	Drosophila melanogaster
37851	yorkie(yki)	Drosophila melanogaster

### Sheet: Su(H) only
h)
Axon guidance
ID	Gene Name	Species
32115	Protein tyrosine phosphatase 10D(Ptp10D)	Drosophila melanogaster
43469	Protein tyrosine phosphatase 99A(Ptp99A)	Drosophila melanogaster
43875	Ret oncogene(Ret)	Drosophila melanogaster
32183	Tenascin accessory(Ten-a)	Drosophila melanogaster
31002	beta amyloid protein precursor-like(Appl)	Drosophila melanogaster
38499	masquerade(mas)	Drosophila melanogaster
33953	nervana 2(nrv2)	Drosophila melanogaster
39106	pathetic(path)	Drosophila melanogaster
32253	radish(rad)	Drosophila melanogaster
37603	roundabout 1(robo1)	Drosophila melanogaster
31248	shaggy(sgg)	Drosophila melanogaster
40143	wallenda(wnd)	Drosophila melanogaster
BMP signaling
ID	Gene Name	Species
42059	Daughters against dpp(Dad)	Drosophila melanogaster
41772	punt(put)	Drosophila melanogaster
36171	schnurri(shn)	Drosophila melanogaster
33753	thickveins(tkv)	Drosophila melanogaster
KEGG pathway: MAPK
ID	Gene Name	Species
37149	ETS-domain lacking(edl)	Drosophila melanogaster
42253	Mekk1(Mekk1)	Drosophila melanogaster
43146	bride of sevenless(boss)	Drosophila melanogaster
38321	daughter of sevenless(dos)	Drosophila melanogaster
43162	groucho(gro)	Drosophila melanogaster
42866	p38a MAP kinase(p38a)	Drosophila melanogaster
2768679	p38c MAP kinase(p38c)	Drosophila melanogaster
36606	phyllopod(phyl)	Drosophila melanogaster
40958	puckered(puc)	Drosophila melanogaster
39885	sina homologue(sinah)	Drosophila melanogaster
38424	sprouty(sty)	Drosophila melanogaster
33753	thickveins(tkv)	Drosophila melanogaster
GPCR
ID	Gene Name	Species
39887	Rhodopsin 4(Rh4)	Drosophila melanogaster
43146	bride of sevenless(boss)	Drosophila melanogaster
41438	methuselah-like 5(mthl5)	Drosophila melanogaster
Mitosis
ID	Gene Name	Species
31594	Anaphase Promoting Complex subunit 7(APC7)	Drosophila melanogaster
34481	Nucleoporin 107kD(Nup107)	Drosophila melanogaster
40388	Regulatory particle non-ATPase 10(Rpn10)	Drosophila melanogaster
31027	Retinoblastoma-family protein(Rbf)	Drosophila melanogaster
39554	endosulfine(endos)	Drosophila melanogaster
44118	vihar(vih)	Drosophila melanogaster
